# Massively parallel characterization of transcriptional regulatory elements in three diverse human cell types

**DOI:** 10.1101/2023.03.05.531189

**Authors:** Vikram Agarwal, Fumitaka Inoue, Max Schubach, Beth K. Martin, Pyaree Mohan Dash, Zicong Zhang, Ajuni Sohota, William Stafford Noble, Galip Gürkan Yardimci, Martin Kircher, Jay Shendure, Nadav Ahituv

**Affiliations:** Department of Genome Sciences, University of Washington, Seattle, WA 98195, USA; mRNA Center of Excellence, Sanofi Pasteur Inc., Waltham, MA 02451, USA; Department of Bioengineering and Therapeutic Sciences, University of California San Francisco, San Francisco, CA 94158, USA; Institute for Human Genetics, University of California San Francisco, San Francisco, CA 94158, USA; Institute for the Advanced Study of Human Biology (WPI-ASHBi), Kyoto University, Kyoto, Japan; Berlin Institute of Health of Health at Charité - Universitätsmedizin Berlin, 10178, Berlin, Germany; Paul G. Allen School of Computer Science and Engineering, University of Washington, Seattle, WA, USA; Knight Cancer Institute, Oregon Health and Science University, Portland, OR, USA; Cancer Early Detection Advanced Research Center, Oregon Health and Science University, Portland, OR, USA; Institute of Human Genetics, University Medical Center Schleswig-Holstein, University of Lübeck, Lübeck, Germany; Howard Hughes Medical Institute, Seattle, WA 98195, USA; Brotman Baty Institute for Precision Medicine, University of Washington, Seattle, WA 98195, USA; Allen Center for Cell Lineage Tracing, University of Washington, Seattle, WA 98195, USA

**Author notes:** Correspondence to Jay Shendure and Nadav Ahituv. These authors contributed equally to this work (Vikram Agarwal, Fumitaka Inoue).

## Abstract

The human genome contains millions of candidate *cis*-regulatory elements (CREs) with cell-type-specific activities that shape both health and myriad disease states. However, we lack a functional understanding of the sequence features that control the activity and cell-type-specific features of these CREs. Here, we used lentivirus-based massively parallel reporter assays (lentiMPRAs) to test the regulatory activity of over 680,000 sequences, representing a nearly comprehensive set of all annotated CREs among three cell types (HepG2, K562, and WTC11), finding 41.7% to be functional. By testing sequences in both orientations, we find promoters to have significant strand orientation effects. We also observe that their 200 nucleotide cores function as non-cell-type-specific ‘on switches’ providing similar expression levels to their associated gene. In contrast, enhancers have weaker orientation effects, but increased tissue-specific characteristics. Utilizing our lentiMPRA data, we develop sequence-based models to predict CRE function with high accuracy and delineate regulatory motifs. Testing an additional lentiMPRA library encompassing 60,000 CREs in all three cell types, we further identified factors that determine cell-type specificity. Collectively, our work provides an exhaustive catalog of functional CREs in three widely used cell lines, and showcases how large-scale functional measurements can be used to dissect regulatory grammar.
