## Supplementary Table 8 for "Massively parallel characterization of transcriptional regulatory elements in three diverse human cell types"

### Sheet: Sheet1
Supplementary Table 8. Primer sequences
Plasmid library construction
pLSmP-enh-f	GGCCCGCTCTAGACCTGCAGGAGGACCGGATCAACT
minP-enh-r	ACAGTACCGGATTGCCAAGCTGGAAGTCGAGCTTCCATTATATACCCTCTAGTGTCGGTTCACGCAATG
pLSmP-bc-primer-r	CTCACCATGGTGGCGACCGGTNNNNNNNNNNNNNNNCTTAGCTTTCGCTTAGCGATGTGTTCACTTTGCACAGTACCGGATTGC
Barcode association
P7-pLSmp-ass-gfp	CAAGCAGAAGACGGCATACGAGATGCTCCTCGCCCTTGCTCACCATG
P5-pLSmP-ass-i17	AATGATACGGCGACCACCGAGATCTACACatctccgaacCAGCCTGCATTTCTGCCAGGG
Library barcode readout
P7	CAAGCAGAAGACGGCATACGAGAT
P5	AATGATACGGCGACCACCGAGATCTACAC
P7-pLSmp-assUMI-gfp	CAAGCAGAAGACGGCATACGAGATNNNNNNNNNNGCTCCTCGCCCTTGCTCACCATG
P5-pLSmP-5bc-i741	AATGATACGGCGACCACCGAGATCTACACtggtctacgtGCAAAGTGAACACATCGCTAAGCGAAAGC
P5-pLSmP-5bc-i743	AATGATACGGCGACCACCGAGATCTACACagcaagtagtGCAAAGTGAACACATCGCTAAGCGAAAGC
P5-pLSmP-5bc-i744	AATGATACGGCGACCACCGAGATCTACACaagaagttcaGCAAAGTGAACACATCGCTAAGCGAAAGC
P5-pLSmP-5bc-i745	AATGATACGGCGACCACCGAGATCTACACcggcgctggcGCAAAGTGAACACATCGCTAAGCGAAAGC
P5-pLSmP-5bc-i746	AATGATACGGCGACCACCGAGATCTACACtcgtcaacttGCAAAGTGAACACATCGCTAAGCGAAAGC
P5-pLSmP-5bc-i747	AATGATACGGCGACCACCGAGATCTACACcaacttggatGCAAAGTGAACACATCGCTAAGCGAAAGC
P5-pLSmP-5bc-i748	AATGATACGGCGACCACCGAGATCTACACttggagctcaGCAAAGTGAACACATCGCTAAGCGAAAGC
P5-pLSmP-5bc-i749	AATGATACGGCGACCACCGAGATCTACACcttagttcaaGCAAAGTGAACACATCGCTAAGCGAAAGC
P5-pLSmP-5bc-i750	AATGATACGGCGACCACCGAGATCTACACttgaattataGCAAAGTGAACACATCGCTAAGCGAAAGC
P5-pLSmP-5bc-i751	AATGATACGGCGACCACCGAGATCTACACcttcagcttcGCAAAGTGAACACATCGCTAAGCGAAAGC
P5-pLSmP-5bc-i752	AATGATACGGCGACCACCGAGATCTACACgtataccgaaGCAAAGTGAACACATCGCTAAGCGAAAGC
P5-pLSmP-5bc-i753	AATGATACGGCGACCACCGAGATCTACACggatataataGCAAAGTGAACACATCGCTAAGCGAAAGC
P5-pLSmP-5bc-i754	AATGATACGGCGACCACCGAGATCTACACgaatcgacgtGCAAAGTGAACACATCGCTAAGCGAAAGC
P5-pLSmP-5bc-i755	AATGATACGGCGACCACCGAGATCTACACtgaacggtaaGCAAAGTGAACACATCGCTAAGCGAAAGC
P5-pLSmP-5bc-i756	AATGATACGGCGACCACCGAGATCTACACaagtcgcgcgGCAAAGTGAACACATCGCTAAGCGAAAGC
P5-pLSmP-5bc-i757	AATGATACGGCGACCACCGAGATCTACACtccgcctactGCAAAGTGAACACATCGCTAAGCGAAAGC
P5-pLSmP-5bc-i759	AATGATACGGCGACCACCGAGATCTACACcaaccggatcGCAAAGTGAACACATCGCTAAGCGAAAGC
P5-pLSmP-5bc-i760	AATGATACGGCGACCACCGAGATCTACACttagagcaacGCAAAGTGAACACATCGCTAAGCGAAAGC
P5-pLSmP-5bc-i761	AATGATACGGCGACCACCGAGATCTACACcgtcattccaGCAAAGTGAACACATCGCTAAGCGAAAGC
P5-pLSmP-5bc-i762	AATGATACGGCGACCACCGAGATCTACACtaggaaggcaGCAAAGTGAACACATCGCTAAGCGAAAGC
P5-pLSmP-5bc-i763	AATGATACGGCGACCACCGAGATCTACACttggcctataGCAAAGTGAACACATCGCTAAGCGAAAGC
P5-pLSmP-5bc-i764	AATGATACGGCGACCACCGAGATCTACACgcgtctattcGCAAAGTGAACACATCGCTAAGCGAAAGC
P5-pLSmP-5bc-i765	AATGATACGGCGACCACCGAGATCTACACcagagtagacGCAAAGTGAACACATCGCTAAGCGAAAGC
P5-pLSmP-5bc-i766	AATGATACGGCGACCACCGAGATCTACACatgccggacgGCAAAGTGAACACATCGCTAAGCGAAAGC
P5-pLSmP-5bc-i767	AATGATACGGCGACCACCGAGATCTACACtattcgatctGCAAAGTGAACACATCGCTAAGCGAAAGC
P5-pLSmP-5bc-i768	AATGATACGGCGACCACCGAGATCTACACatggatccgaGCAAAGTGAACACATCGCTAAGCGAAAGC
P5-pLSmP-5bc-i769	AATGATACGGCGACCACCGAGATCTACACataatgcattGCAAAGTGAACACATCGCTAAGCGAAAGC
P5-pLSmP-5bc-i770	AATGATACGGCGACCACCGAGATCTACACaagtagactaGCAAAGTGAACACATCGCTAAGCGAAAGC
Sequencing custom primers - associations
pLSmP-ass-seq-R1	Read1 150bp enhancer	CCCGCTCTAGACCTGCAGGAGGACCGGATCAACT
pLSmP-ass-seq-R2	Read2 150bp enhancer reverse	CATTATATACCCTCTAGTGTCGGTTCACGCAATG
pLSmP-ass-seq-ind1	Index1 barcode	GCAAAGTGAACACATCGCTAAGCGAAAGCTAAG
pLSmP-bc-seq	Index2 barcode reverse	GCTCCTCGCCCTTGCTCACCATGGTGGCGACCGGT
Sequencing custom primers - barcode readout
pLSmP-5bc-seq-R1	Read1 15bp barcode	GCAAAGTGAACACATCGCTAAGCGAAAGCTAAG
pLSmP-bc-seq	Read2 15bp barcode reverse	GCTCCTCGCCCTTGCTCACCATGGTGGCGACCGGT
pLSmP-UMI-seq	Index1 10bp UMI	ACCGGTCGCCACCATGGTGAGCAAGGGCGAGGAGC
pLSmP-5bc-seq-R2	Index2 10bp sample index	CTTAGCTTTCGCTTAGCGATGTGTTCACTTTGC
